# The user’s guide to comparative genomics with EnteroBase, including case studies on transmissions of micro-clades of *Salmonella*, the phylogeny of ancient and modern *Yersinia pestis* genomes, and the core genomic diversity of all *Escherichia*

**DOI:** 10.1101/613554

**Authors:** Zhemin Zhou, Nabil-Fareed Alikhan, Khaled Mohamed, Yulei Fan, the Agama Study Group, Mark Achtman

**Affiliations:** Warwick Medical School, University of Warwick, Gibbet Hill Road, Coventry, CV4 7AL, United Kingdom

## Abstract

EnteroBase is an integrated software environment which supports the identification of global population structures within several bacterial genera that include pathogens. Here we provide an overview on how EnteroBase works, what it can do, and its future prospects. EnteroBase has currently assembled more than 300,000 genomes from Illumina short reads from *Salmonella, Escherichia, Yersinia, Clostridiodes, Helicobacter, Vibrio*, and *Moraxella*, and genotyped those assemblies by core genome Multilocus Sequence Typing (cgMLST). Hierarchical clustering of cgMLST sequence types allows mapping, a new bacterial strain to predefined population structures at multiple levels of resolution within a few hours after uploading its short reads. Case study 1 illustrates this process for local transmissions of *Salmonella enterica* serovar Agama between neighboring social groups of badgers and humans. EnteroBase also supports SNP calls from both genomic assemblies and after extraction from metagenomic sequences, as illustrated by case study 2 which summarizes the microevolution of *Yersinia pestis* over the last 5,000 years of pandemic plague. EnteroBase can also provide a global overview of the genomic diversity within an entire genus, as illustrated by case study 3 which presents a novel, global overview of the population structure of all of the species, subspecies and clades within *Escherichia*.
