## Supplemental Table S3 for "The user’s guide to comparative genomics with EnteroBase, including case studies on transmissions of micro-clades of *Salmonella*, the phylogeny of ancient and modern *Yersinia pestis* genomes, and the core genomic diversity of all *Escherichia*"

### Sheet: Sheet1
Supplemental Table 3a. Summary of Salmonella enterica serovar Agama HC2000_299 isolates
Categories	England	Scotland	Wales	Northern Ireland	Ireland	France	Austria	Germany	Netherlands	Nigeria	United States	Unknown	Summary
Human	127 (2012-2018)	7 (1998-2018)	4 (2014-2015)	-	20 (2006-2017)	33 (2000-2018)	6 (2000-2018)	-	1 (2006)	6 (2012-2013)	-	-	204 (1998-2018)
European badger	81 (1998-2016)	-	-	-	-	-	-	-	-	-	-	-	81 (1998-2016)
Bovine	1 (2009)	2 (2003,2018)	-	-	1 (2010)	-	-	1 (2018)	-	1 (2014)	-	-	6 (2003-2018)
Equine	3 (2015)	-	-	-	-	-	-	-	-	-	-	-	3 (2015)
Canine	4 (2014-2015)	1 (2003)	-	-	-	-	-	-	-	-	-	-	5 (2003-2015)
Food/Animal Feed	-	-	-	-	1 (2007)	-	2 (2014-2018)	1 (1999)	-	1 (2016)	-	-	5 (1999-2018)
Poultry	-	-	-	-	-	-	-	-	-	5 (2011-2016)	-	-	5 (2011-2016)
Swine	1 (2015)	-	-	-	-	-	-	1 (2007)	-	2 (2011-2014)	-	-	4 (2007-2015)
Reptile	-	-	-	-	-	-	1 (2000)	2 (2006, 2008)	-	1 (1959)	-	-	4 (1959-2008)
Mussels	-	-	-	-	1 (2007)	-	-	-	-	-	-	-	1 (2007)
Environment / Unknown	1 (2018)	1	-	1 (2006)	-	-	1 (2000)	1 (2015)	-	-	2	3	10 (2000-2018)
Summary	218 (1998-2018)	11 (1998-2018)	4 (2014-2015)	1 (2006)	23 (2006-2017)	33 (2000-2018)	10 (2000-2018)	6 (1999-2018)	1 (2006)	16 (1959-2016)	2	3	328 (1959-2018)
Supplemental Table 3b. Summary of Salmonella enterica serovar Agama HC400_299 isolates
Categories	England	Scotland	Wales	Northern Ireland	Ireland	France	Austria	Germany	Summary
Human	83 (2012-2018)	2 (1999,2003)	4 (2014-2015)	-	15 (2008-2017)	12 (2010-2018)	1 (2018)	-	117 (1999-2018)
European badger	81 (1998-2016)	-	-	-	-	-	-	-	81 (1998-2016)
Bovine	1 (2009)	2 (2003,2018)	-	-	1 (2010)	-	-	-	4 (2003-2018)
Equine	2 (2015)	-	-	-	-	-	-	-	2 (2015)
Canine	3 (2014-2015)	1 (2003)	-	-	-	-	-	-	4 (2003-2015)
Food/Animal Feed	-	-	-	-	-	-	2 (2018)	-	2 (2018)
Mussels	-	-	-	-	1 (2007)	-	-	-	1 (2007)
Environment / Unknown	-	-	-	1 (2006)	-	-	-	1 (2015)	2 (2006,2015)
Summary	170 (1998-2018)	5 (1999-2018)	4 (2014-2015)	1 (2006)	17 (2007-2017)	12 (2010-2018)	3 (2018)	1 (2015)	213 (1998-2018)
